# The maintenance of self-incompatibility and the genetic architecture of inbreeding depression

**DOI:** 10.1101/2022.03.24.485676

**Authors:** Daniel J. Schoen, Sarah J. Baldwin

## Abstract

- Inbreeding depression plays a fundamental role in evolution. To help detect and characterize viability loci that underlie inbreeding depression, we forced self-pollinated plants from self-incompatible populations of *Leavenworthia alabamica* to produce families of progeny that were genotyped at hundreds of mapped single nucleotide polymorphism (SNP) loci.
- Bayesian analysis of segregation data for each SNP was used to explore support for different dominance and selection coefficients at linked viability loci in different genomic regions.
- There was some support for overdominance (or pseudo-overdominance) at a few viability loci, as well as for recessiveness and underdominance. One recessive viability locus mapped to the genomic region of the novel self-incompatibility locus in *Leavenworthia alabamica*, but in general there was no support for strongly recessive viability loci of major effect.
- The results are consistent with earlier findings showing that inbreeding depression is recalcitrant to purging in *Leavenworthia alabamica*. The results also help account for the maintenance of self-incompatibility in this species and are consistent with expectations from evolutionary genetic theory that recessive, deleterious alleles linked to loci under balancing selection are sheltered from selection.
