## Supplemental Table 1 for "The maintenance of self-incompatibility and the genetic architecture of inbreeding depression"

### Sheet: Scripts
Table S1. Scripts and additional information used to process Leavenworthia alabamica GBS data in STACKS (3 pages of information)
Process	Script
process_radtags	process_radtags -f ./raw/C9MNEANXX_2_fastq.gz -b ./info/barcodes.fam1 -o ./samples -e pstI --adapter_1 AGATCGGAAGAGCGGTTCAGCAGGAATGCCGAGACCGATCTCGTATGCCGTCTTCTGCTTG --adapter_mm 2 -t 70 -r -c -q
bwa	bwa mem -M - c 1 -t 18 ./LA2.5 Fxxxx.fq.gz > Fxxxx.sam # (Reference genome is available at COGE; Sequence data is avalable at the NCBI SRA site; see Data Availability note at end of publication)
samtools	samtools sort Fxxxx.sam -o Fxxxx.bam
gstacks	gstacks -I samples -O samples -M ./samples/famXmap.txt # (for information needed for famXmap.txt file see ""Family X" pages in this Excel file)
populations	populations -P ./samples -M ./info/famXmap.txt --ordered-export --write-single-snp -r .80 --min-maf .05 --map-type CP --map-format rqtl --plink --vcf --threads 16
SNPfiltR	library(vcfR) library(SNPfiltR) vcfdata <- read.vcfR("populations.snps.vcf", verbose = FALSE ) vcfdata_AB <- filter_allele_balance(vcfdata, min.ratio = .333, max.ratio = .667) write.vcf(vcfdata_AB, file = "populationsAB3366.snps.vcf", mask = FALSE, APPEND = FALSE)
populations (post-filtering for allele balance)	populations -P ./samples -M ./info/famXmap.txt -B -blacklist33_66AB.txt --ordered-export --write-single-snp -r .80 --min-maf .05 --map-type CP --map-format rqtl --plink --vcf --threads 16
qtl (code for Family 1 linkage map)	rm(list=ls()) setwd("/Users/schoen/Desktop") library(qtl) mapthis <- read.cross("csv", dir="Family_1_final", "populations.CP.rqtl.AB_3366.csv",na.strings=c("--","NA","-"),genotypes=c("hh","hk","kk"), alleles=c("h","k"), estimate.map=FALSE, map.function=c("kosambi")) rf <- pull.rf(mapthis) lod <- pull.rf(mapthis, what="lod") par(mar=c(4.1,4.1,0.6,0.6), las=1, cex=0.8) plot(as.numeric(rf), as.numer…

### Sheet: Family 1 map file for Stacks
Information for the "famxmap.txt" files
Family	Sample	Type
1	F1001	progeny
1	F1002	progeny
1	F1004	progeny
1	F1005	progeny
1	F1006	progeny
1	F1007	progeny
1	F1009	progeny
1	F1010	progeny
1	F1011	progeny
1	F1012	progeny
1	F1013	progeny
1	F1014	progeny
1	F1016	progeny
1	F1018	progeny
1	F1019	progeny
1	F1020	progeny
1	F1021	progeny
1	F1024	progeny
1	F1025	progeny
1	F1026	progeny
1	F1027	progeny
1	F1028	progeny
1	F1032	progeny
1	F1037	progeny
1	F1039	progeny
1	F1041	progeny
1	F1041rep	progeny
1	F1045	progeny
1	F1046	progeny
1	F1047	progeny
1	F1047rep	progeny
1	F1049	progeny
1	F1050	progeny
1	F1051	progeny
1	F1052	progeny
1	F1055	progeny
1	F1056	progeny
1	F1057	progeny
1	F1058	progeny
1	F1059	progeny
1	F1060	progeny
1	F1061	progeny
1	F1062	progeny
1	F1063	progeny
1	F1064	progeny
1	F1065	progeny
1	F1066	progeny
1	F1068	progeny
1	F1069	progeny
1	F1070	progeny
1	F1072	progeny
1	F1073	progeny
1	F1076	progeny
1	F1077	progeny
1	F1081	progeny
1	F1084	progeny
1	F1092	progeny
1	F1096	progeny
1	F1097	progeny
1	F1100	progeny
1	F1101	progeny
1	F1112	progeny
1	F1114	progeny
1	F1116	progeny
1	F1117	progeny
1	F1129	progeny
1	F1130	progeny
1	F1131	progeny
1	F1137	progeny
1	F1138	progeny
1	F1139	progeny
1	F1140	progeny
1	F1141	progeny
1	F1142	progeny
1	F1143	progeny
1	F1144	progeny
1	F1145	progeny
1	F1147	progeny
1	F1148	progeny
1	F1153	progeny
1	F1155	progeny
1	F1158	progeny
1	F1159	progeny
1	F1162	progeny
1	F1165	progeny
1	F1168	progeny
1	F1172	progeny
1	F1175	progeny
1	F1176	progeny
1	F1188	progeny
1	F1192	progeny
1	F1198	progeny
1	F1P10	parent
1	F1P4	parent
1	F1P6	parent

### Sheet: Family 2 map file for Stacks
Family	Sample	Type
2	F2001	progeny
2	F2002	progeny
2	F2004	progeny
2	F2006	progeny
2	F2007	progeny
2	F2008	progeny
2	F2010	progeny
2	F2011	progeny
2	F2012	progeny
2	F2013	progeny
2	F2014	progeny
2	F2016	progeny
2	F2017	progeny
2	F2020	progeny
2	F2021	progeny
2	F2023	progeny
2	F2024	progeny
2	F2026	progeny
2	F2027	progeny
2	F2029	progeny
2	F2030	progeny
2	F2031	progeny
2	F2032	progeny
2	F2034	progeny
2	F2035	progeny
2	F2036	progeny
2	F2038	progeny
2	F2039	progeny
2	F2040	progeny
2	F2041	progeny
2	F2042	progeny
2	F2043	progeny
2	F2043	progeny
2	F2045	progeny
2	F2046	progeny
2	F2049	progeny
2	F2051	progeny
2	F2052	progeny
2	F2053	progeny
2	F2054	progeny
2	F2057	progeny
2	F2066	progeny
2	F2067	progeny
2	F2068	progeny
2	F2072	progeny
2	F2073	progeny
2	F2076	progeny
2	F2079	progeny
2	F2080	progeny
2	F2085	progeny
2	F2089	progeny
2	F2109	progeny
2	F2112	progeny
2	F2117	progeny
2	F2121	progeny
2	F2127	progeny
2	F2128	progeny
2	F2129	progeny
2	F2134	progeny
2	F2135	progeny
2	F2136	progeny
2	F2142	progeny
2	F2144	progeny
2	F2146	progeny
2	F2148	progeny
2	F2149	progeny
2	F2150	progeny
2	F2151	progeny
2	F2153	progeny
2	F2160	progeny
2	F2161	progeny
2	F2166	progeny
2	F2172	progeny
2	F2173	progeny
2	F2174	progeny
2	F2175	progeny
2	F2179	progeny
2	F2180	progeny
2	F2181	progeny
2	F2183	progeny
2	F2184	progeny
2	F2185	progeny
2	F2186	progeny
2	F2187	progeny
2	F2188	progeny
2	F2189	progeny
2	F2190	progeny
2	F2191	progeny
2	F2192	progeny
2	F2193	progeny
2	F2194	progeny
2	F2196	progeny
2	F2P01	parent tissue
2	F2P02	parent tissue
2	F2P03	parent tissue
