## Supplemental Table 2 for "The maintenance of self-incompatibility and the genetic architecture of inbreeding depression"

### Sheet: Family1 SNP ratio, mapping data
SNP	Linkage Grp	cM	neglog10P	hh	hk	kk
175_1467866	1	0	0.301888	0.243902	0.451219	0.304878
175_1844334	1	7.39386	0.059222	0.25	0.477273	0.272727
175_2179553	1	11.5023	0.0542868	0.272727	0.488636	0.238636
175_2683148	1	16.7253	0.197628	0.292135	0.483146	0.224719
175_3425585	1	20.7047	0.395691	0.311111	0.466667	0.222222
175_3425516	1	21.2616	0.33426	0.303371	0.483146	0.213483
175_3691417	1	21.8186	0.395691	0.311111	0.466667	0.222222
175_3691503	1	21.8187	0.395691	0.311111	0.466667	0.222222
175_3769759	1	23.4622	0.429469	0.311111	0.477778	0.211111
175_3942993	1	25.5531	0.738301	0.333333	0.455556	0.211111
175_3943079	1	25.9932	0.569408	0.322222	0.466667	0.211111
175_4101096	1	26.5498	0.50993	0.314607	0.483146	0.202247
175_4735211	1	29.3768	0.490411	0.303371	0.505618	0.191011
175_4771951	1	30.4973	0.763675	0.303371	0.52809	0.168539
175_5461747	1	37.4745	2.13199	0.340909	0.545454	0.113636
175_5526790	1	39.154	1.742	0.311111	0.566667	0.122222
175_5526721	1	39.154	1.742	0.311111	0.566667	0.122222
120_216097	1	41.9607	1.57311	0.344444	0.511111	0.144444
175_5619069	1	41.9607	1.79146	0.352273	0.511364	0.136364
120_157298	1	43.3527	1.80457	0.356322	0.505747	0.137931
120_125128	1	44.7447	1.78061	0.344444	0.522222	0.133333
120_125145	1	45.2565	1.97407	0.363636	0.5	0.136364
61_1100629	1	50.3721	1.78354	0.348315	0.516854	0.134831
61_934679	1	54.3833	2.41857	0.37931	0.494253	0.126437
61_743380	1	57.2296	2.17391	0.359551	0.516854	0.123595
205_25673	1	69.3467	1.11989	0.325843	0.516854	0.157303
39_64607	1	76.9373	1.75692	0.329545	0.545454	0.125
39_54593	1	77.4692	1.70546	0.314607	0.561798	0.123595
48_108760	1	85.7113	1.50506	0.333333	0.528736	0.137931
124_111355	1	87.9772	1.43317	0.3	0.566667	0.133333
124_111262	1	88.3986	1.4766	0.311111	0.555556	0.133333
187_48591	1	91.5521	1.0808	0.295455	0.556818	0.147727
187_48825	1	91.5521	0.900307	0.292135	0.550562	0.157303
304_62373	1	93.196	0.93132	0.277778	0.566667	0.155556
40_353442	1	94.3119	0.885668	0.280899	0.561798	0.157303
40_174575	1	94.3119	0.900307	0.269663	0.573034	0.157303
30_275890	1	94.5347	0.77264	0.290698	0.546512	0.162791
40_181173	1	94.5347	0.848848	0.272727	0.568182	0.159091
30_276201	1	95.2629	0.690479	0.269663	0.561798	0.168539
104_158750	1	98.0614	1.19309	0.258427	0.595506	0.146067
43_921592	1	117.528	0.251693	0.227273	0.556818	0.215909
43_795126	1	121.048	0.641458	0.229885	0.586207	0.183908
66_269307	1	167.794	0.906028	0.16092	0.528736	0.310345
66_595006	1	168.368	1.10071	0.149425	0.54023	0.310345
66_332858	1	168.368	1.05472	0.154762	0.52381	0.321429
66_877573	1	169.837	1.42133	0.136364	0.545454	0.318182
66_1071365	1	171.307	1.40023	0.137931	0.54023	0.321839
66_1239613	1	172.777	1.11989	0.146067	0.561798	0.292135
66_1248359	1	173.406	1.02084	0.149425	0.563218	0.287356
66_1248365	1	174.563	0.80619	0.16092	0.551724	0.287356
66_1331248	1	176.374	1.28042	0.137931	0.586207	0.275862
66_1545600	1	181.729	0.51481	0.179775	0.539326	0.280899
66_1745159	1	183.418	0.330656	0.193182	0.534091	0.272727
66_1731962	1	183.418	0.307001	0.195402	0.528736	0.275862
66_2104934	1	188.598	0.489844	0.186047	0.569767	0.244186
66_2210017	1	192.012	0.51481	0.179775	0.539326	0.280899
175_200500	1	200.963	0.709998	0.168539	0.539326	0.292135
57_279929	2	0	2.66317	0.126437	0.482759	0.390805
57_345687	2	1e-05	2.62057	0.125	0.488636	0.386364
57_285934	2	2e-05	2.78914	0.122222	0.488889	0.388889
57_345592	2	0.551313	2.55269	0.122222	0.5	0.377778
9_536791	2	4.93975	2.01288	0.123596	0.52809	0.348315
9_453232	2	5.54959	1.78354	0.134831	0.516854	0.348315
9_400049	2	6.15965	1.59899	0.147727	0.5	0.352273
9_255757	2	6.15966	1.80457	0.137931	0.505747	0.356322
9_400276	2	6.76977	1.79146	0.136364	0.511364	0.352273
9_404161	2	6.76978	1.57311	0.144444	0.511111	0.344444
9_398684	2	6.76979	2.01922	0.126437	0.517241	0.356322
308_76405	2	7.47738	1.86447	0.126437	0.528736	0.344828
54_248719	2	11.1186	1.79146	0.136364	0.511364	0.352273
137_170255	2	11.4679	2.03007	0.127907	0.511628	0.360465
109_180302	2	11.8236	2.03007	0.139535	0.488372	0.372093
99_54116	2	11.8236	1.742	0.144444	0.5	0.355556
325_4350	2	12.3806	1.57311	0.144444	0.511111	0.344444
151_118006	2	12.3806	1.80457	0.137931	0.505747	0.356322
99_120008	2	12.3806	1.59899	0.147727	0.5	0.352273
9_453308	2	15.726	1.57311	0.144444	0.511111	0.344444
202_86677	2	18.7739	1.63984	0.137931	0.517241	0.344828
109_180602	2	20.3099	1.82303	0.139535	0.5	0.360465
138_207296	2	21.8457	1.58347	0.146067	0.505618	0.348315
142_34510	2	22.9642	1.76402	0.146067	0.494382	0.359551
135_50222	2	23.5804	2.17391	0.123596	0.516854	0.359551
135_99466	2	24.1975	2.45427	0.116279	0.511628	0.372093
135_50033	2	24.1975	2.4281	0.113636	0.522727	0.363636
162_1974797	2	28.6371	2.55269	0.122222	0.5	0.377778
162_1988344	2	28.6371	2.55269	0.122222	0.5	0.377778
162_1748804	2	30.8692	2.4281	0.113636	0.522727	0.363636
162_1676422	2	30.8693	2.59129	0.111111	0.522222	0.366667
162_1441573	2	34.3357	2.26382	0.114943	0.528736	0.356322
162_956195	2	39.0241	2.22389	0.137931	0.482759	0.37931
162_955976	2	39.0241	2.22389	0.137931	0.482759	0.37931
72_88704	2	48.0945	1.28042	0.137931	0.563218	0.298851
72_124063	2	50.996	1.54499	0.126437	0.574713	0.298851
72_247484	2	52.1349	1.31769	0.136364	0.579546	0.284091
72_1329293	2	70.0512	0.166648	0.22093	0.546512	0.232558
72_1480771	2	73.5645	0.581555	0.195402	0.586207	0.218391
72_1945670	2	80.8009	0.409045	0.197674	0.569767	0.232558
72_1945304	2	81.8232	0.592885	0.191011	0.58427	0.224719
72_1945637	2	82.8414	0.581555	0.195402	0.586207	0.218391
72_1945601	2	82.8415	0.392933	0.202381	0.571429	0.22619
72_1945568	2	82.8415	0.724637	0.191011	0.595506	0.213483
72_1945439	2	83.3792	0.472898	0.211111	0.577778	0.211111
72_1945337	2	84.6347	0.528063	0.193182	0.579546	0.227273
72_2636922	2	89.8447	0.227366	0.235294	0.552941	0.211765
72_2951718	2	96.6267	0.159241	0.222222	0.544444	0.233333
55_122706	3	0	0.241546	0.258427	0.449438	0.292135
41_139380	3	5.18816	0.470892	0.247191	0.438202	0.314607
41_139581	3	5.18817	0.583885	0.244444	0.433333	0.322222
92_93487	3	11.5861	0.375073	0.272727	0.431818	0.295455
147_71849	3	16.0017	0.260577	0.288889	0.444444	0.266667
147_80143	3	16.5157	0.593885	0.301205	0.409639	0.289157
147_80392	3	17.0732	0.177666	0.284091	0.454545	0.261364
147_71920	3	17.0732	0.106161	0.277778	0.466667	0.255556
119_36087	3	18.8105	0.167228	0.287356	0.45977	0.252874
227_47489	3	34.8809	0.528063	0.272727	0.420455	0.306818
76_13980	3	36.5697	0.260577	0.266667	0.444444	0.288889
216_124426	3	37.3784	0.456253	0.269663	0.426966	0.303371
216_120553	3	37.6293	0.314742	0.269663	0.438202	0.292135
29_329502	3	37.6293	0.456253	0.269663	0.426966	0.303371
76_13835	3	37.6293	0.251693	0.272727	0.443182	0.284091
216_124566	3	37.6293	0.390865	0.266667	0.433333	0.3
91_67381	3	38.0244	0.56658	0.287356	0.413793	0.298851
7_185209	3	39.5399	0.568487	0.280899	0.41573	0.303371
7_209199	3	39.54	0.661093	0.277778	0.411111	0.311111
7_601665	3	40.1348	0.749036	0.280899	0.404494	0.314607
7_209286	3	41.5129	0.352261	0.277778	0.433333	0.288889
18_450602	3	46.1539	1.1726	0.329412	0.376471	0.294118
18_378495	3	47.8518	0.568487	0.303371	0.41573	0.280899
18_467397	3	47.8518	0.838289	0.313953	0.395349	0.290698
18_467139	3	47.8518	0.741296	0.310345	0.402299	0.287356
36_1936325	3	50.7433	0.202508	0.269663	0.449438	0.280899
36_1953097	3	50.7434	0.309115	0.282353	0.435294	0.282353
36_1953295	3	50.7434	0.683219	0.292683	0.402439	0.304878
36_1693495	3	55.3862	0.606515	0.310345	0.413793	0.275862
36_1739633	3	55.9511	0.838289	0.313953	0.395349	0.290698
36_1530031	3	63.4724	0.898889	0.325581	0.395349	0.27907
36_1449644	3	67.0499	0.470892	0.314607	0.438202	0.247191
36_1449474	3	67.0499	0.682098	0.329412	0.423529	0.247059
36_1477262	3	67.05	0.676691	0.325581	0.418605	0.255814
36_1020651	3	79.7249	0.132407	0.280488	0.5	0.219512
36_1048302	3	79.7249	0.139595	0.27381	0.511905	0.214286
36_1020519	3	80.2822	0.414993	0.255556	0.555556	0.188889
36_1048166	3	80.8076	0.50993	0.269663	0.550562	0.179775
36_527525	3	94.2309	0.241546	0.292135	0.494382	0.213483
36_294719	3	98.1863	0.183369	0.277778	0.511111	0.211111
36_27335	3	99.3092	0.182204	0.287356	0.494253	0.218391
19_28481	4	0	0.854112	0.311111	0.522222	0.166667
19_323189	4	0.555245	0.884099	0.321429	0.511905	0.166667
19_96676	4	1.11011	0.969924	0.3	0.544444	0.155556
19_52614	4	1.11012	0.944225	0.303371	0.539326	0.157303
19_96745	4	1.11013	0.969924	0.3	0.544444	0.155556
19_52753	4	2.21296	0.969924	0.3	0.544444	0.155556
25_402935	4	9.77557	1.57311	0.344444	0.511111	0.144444
25_403043	4	9.77558	1.4322	0.337079	0.516854	0.146067
25_111017	4	19.2768	1.01742	0.247191	0.595506	0.157303
25_111120	4	19.2768	1.09056	0.244444	0.6	0.155556
25_83392	4	20.8964	0.738301	0.266667	0.566667	0.166667
25_29678	4	22.7058	0.883394	0.261364	0.579546	0.159091
25_13660	4	23.417	1.02583	0.275862	0.574713	0.149425
32_334438	4	27.0837	1.4078	0.269663	0.595506	0.134831
32_871771	4	40.6614	0.906028	0.310345	0.528736	0.160919
32_823367	4	40.6614	1.03266	0.311111	0.533333	0.155556
32_832600	4	41.2186	0.969924	0.3	0.544444	0.155556
32_863847	4	41.2186	0.969924	0.3	0.544444	0.155556
32_929105	4	42.9859	1.09097	0.349398	0.46988	0.180723
221_91406	4	55.5429	0.417215	0.292135	0.516854	0.191011
83_157459	4	60.511	1.01742	0.314607	0.52809	0.157303
83_476759	4	68.7981	0.373298	0.280899	0.52809	0.191011
83_476594	4	68.7981	0.373298	0.280899	0.52809	0.191011
83_556354	4	71.0499	0.260577	0.266667	0.533333	0.2
20_633121	5	0	0.355332	0.215909	0.568182	0.215909
20_632959	5	1e-05	0.352261	0.222222	0.566667	0.211111
89_585283	5	16.4559	0.207163	0.229885	0.551724	0.218391
89_456737	5	19.3862	0.106161	0.244444	0.533333	0.222222
89_273777	5	24.0016	0.059222	0.227273	0.522727	0.25
24_392704	5	43.7485	0.900307	0.157303	0.550562	0.292135
24_203698	5	45.4264	0.885668	0.157303	0.561798	0.280899
24_70483	5	50.5931	1.34236	0.136364	0.590909	0.272727
31_416078	5	52.2669	1.00853	0.155556	0.588889	0.255556
31_217340	5	54.4136	0.539036	0.176471	0.541176	0.282353
31_217572	5	55.4251	0.539036	0.176471	0.541176	0.282353
5_700075	5	57.6599	0.370137	0.193182	0.556818	0.25
8_177936	5	59.8745	0.661093	0.188889	0.588889	0.222222
53_86722	5	63.2716	0.291175	0.204545	0.556818	0.238636
53_272076	5	64.3464	0.247099	0.206897	0.551724	0.241379
126_37107	5	66.0677	0.375073	0.204545	0.568182	0.227273
24_771105	5	96.635	0.900307	0.157303	0.550562	0.292135
24_771219	5	96.635	0.944225	0.157303	0.539326	0.303371
24_848563	5	98.9143	1.10071	0.149425	0.54023	0.310345
24_860214	5	100.319	1.17363	0.154762	0.511905	0.333333
24_872910	5	100.927	1.15405	0.146067	0.550562	0.303371
24_1121129	5	110.789	0.881069	0.16092	0.586207	0.252874
2_99438	6	0	0.493052	0.247059	0.435294	0.317647
2_457569	6	4.38332	0.501685	0.264368	0.425287	0.310345
2_649452	6	14.9365	0.741296	0.241379	0.425287	0.333333
2_660891	6	14.9365	0.807593	0.235955	0.426966	0.337079
6_975152	6	28.9229	0.260577	0.2	0.533333	0.266667
6_975316	6	30.0271	0.260577	0.2	0.533333	0.266667
6_791498	6	36.5714	0.241546	0.202247	0.539326	0.258427
6_791589	6	36.5714	0.241546	0.202247	0.539326	0.258427
195_116127	6	49.1074	0.481717	0.183908	0.563218	0.252874
15_493726	6	51.4175	0.330656	0.193182	0.534091	0.272727
15_648697	6	51.4175	0.260577	0.2	0.533333	0.266667
15_773808	6	51.9749	0.606515	0.172414	0.551724	0.275862
15_1142535	6	52.5352	0.190985	0.216867	0.493976	0.289157
15_1210799	6	54.2164	0.143952	0.213483	0.516854	0.269663
106_34209	6	64.9766	0.429469	0.188889	0.522222	0.288889
130_148530	6	67.6271	0.314742	0.202247	0.505618	0.292135
85_23683	6	72.352	0.490411	0.191011	0.505618	0.303371
17_551442	6	76.9169	0.358659	0.191011	0.539326	0.269663
97_185060	6	76.9169	0.488581	0.181818	0.534091	0.284091
17_345730	6	79.1933	0.241546	0.202247	0.539326	0.258427
28_130518	6	88.1983	2.22759	0.11236	0.640449	0.247191
51_53823	7	0	0.346936	0.264368	0.436782	0.298851
51_156631	7	7.149	0.947552	0.25	0.409091	0.340909
51_156394	7	7.14901	0.893839	0.255814	0.406977	0.337209
51_252315	7	7.71856	0.601523	0.252874	0.425287	0.321839
51_268587	7	7.71857	0.646616	0.255556	0.422222	0.322222
51_265168	7	7.71858	0.725469	0.25	0.420455	0.329545
51_325870	7	11.0964	0.955448	0.266667	0.4	0.333333
77_491353	7	14.7979	0.534329	0.258427	0.426966	0.314607
47_167257	7	17.224	0.592885	0.224719	0.449438	0.325843
60_761678	7	20.1895	0.473776	0.227273	0.454545	0.318182
60_587159	7	23.1772	0.321977	0.206897	0.494253	0.298851
60_333069	7	26.2125	1.13227	0.22619	0.416667	0.357143
60_178935	7	29.6255	0.177666	0.215909	0.5	0.284091
21_1469442	7	37.1777	0.723824	0.222222	0.444444	0.333333
21_1329020	7	42.8929	0.183369	0.222222	0.488889	0.288889
26_1532283	8	0	0.390865	0.3	0.5	0.2
26_1801400	8	3.39145	0.436734	0.314607	0.449438	0.235955
26_1869286	8	4.50926	0.275053	0.3	0.477778	0.222222
26_1867719	8	4.50927	0.366904	0.310345	0.45977	0.229885
266_21777	8	9.57938	0.0463573	0.269663	0.494382	0.235955
136_62036	8	9.57939	0.0463573	0.269663	0.494382	0.235955
80_183364	8	10.1933	0.0414776	0.269663	0.483146	0.247191
266_21486	8	10.1933	0.059222	0.272727	0.477273	0.25
108_48481	8	11.8602	0.139072	0.280899	0.460674	0.258427
108_143390	8	11.8602	0.624633	0.308642	0.407407	0.283951
77_453620	8	11.8603	0.167228	0.287356	0.45977	0.252874
33_563898	8	26.6144	0.568487	0.303371	0.41573	0.280899
33_1247760	8	45.5881	0.197628	0.292135	0.460674	0.247191
33_1447192	8	49.0525	0.236888	0.295455	0.454545	0.25
27_142497	9	0	2.72584	0.105882	0.517647	0.376471
27_153679	9	0.584781	2.57681	0.1	0.555556	0.344444
27_607704	9	4.58095	3.49682	0.0804598	0.54023	0.37931
129_153447	9	7.99323	3.85253	0.0674157	0.561798	0.370787
226_109955	9	8.47404	3.49631	0.0786517	0.550562	0.370787
262_94101	9	8.47405	3.85253	0.0674157	0.561798	0.370787
273_93487	9	9.03618	4.02332	0.0674157	0.550562	0.382022
46_1957161	9	11.6419	4.2874	0.0697674	0.523256	0.406977
46_1956910	9	11.6419	4.60097	0.0705882	0.505882	0.423529
46_1497122	9	13.9197	3.70149	0.0804598	0.528736	0.390805
46_1370090	9	16.174	3.37565	0.0909091	0.522727	0.386364
46_1289479	9	18.5872	3.27291	0.0963855	0.506024	0.39759
11_378351	10	0	0.370137	0.193182	0.556818	0.25
11_378611	10	0.283075	0.326969	0.195402	0.551724	0.252874
11_378354	10	0.566216	0.275704	0.202247	0.550562	0.247191
37_295031	10	8.05826	0.139595	0.22619	0.488095	0.285714
161_136831	10	17.2873	0.0281014	0.235294	0.517647	0.247059
174_42956	10	18.5541	0.0268384	0.235955	0.516854	0.247191
111_60331	10	19.1167	0.00504994	0.244186	0.5	0.255814
111_60127	10	19.1167	0.0148055	0.238636	0.511364	0.25
56_112505	10	20.8009	0.118444	0.215909	0.522727	0.261364
45_196063	10	29.0784	0.16347	0.213483	0.539326	0.247191
35_1704596	11	0	0.261065	0.202247	0.516854	0.280899
35_1704740	11	1e-05	0.261065	0.202247	0.516854	0.280899
35_1851916	11	2.27502	0.147261	0.229885	0.482759	0.287356
35_1849995	11	2.27503	0.0868589	0.233333	0.488889	0.277778
35_1852066	11	2.7432	0.182989	0.235955	0.47191	0.292135
186_43342	11	5.47028	0.0868589	0.266667	0.466667	0.266667
282_106913	11	5.47029	0.0868589	0.266667	0.466667	0.266667
282_106791	11	5.4703	0.0868589	0.266667	0.466667	0.266667
57_1412875	12	0	0.80619	0.252874	0.413793	0.333333
57_1413210	12	1e-05	0.893839	0.255814	0.406977	0.337209
57_1470264	12	4.89325	1.36528	0.298851	0.367816	0.333333
57_1617038	12	11.0519	1.00677	0.318182	0.386364	0.295455
57_2726352	12	28.0872	0.047423	0.229885	0.505747	0.264368
57_2726618	12	28.0872	0.047423	0.229885	0.505747	0.264368
57_2975177	12	29.2609	0.0219587	0.235955	0.505618	0.258427
4_77483	13	0	1.28042	0.298851	0.563218	0.137931
4_872427	13	1e-05	1.15405	0.303371	0.550562	0.146067
4_77534	13	1.11593	1.16777	0.277778	0.577778	0.144444
4_472107	13	1.11594	0.90995	0.297619	0.547619	0.154762
4_73596	13	1.11595	1.16777	0.277778	0.577778	0.144444
4_80440	13	1.66835	0.93132	0.277778	0.566667	0.155556
21_181116	14	0	1.39665	0.238636	0.397727	0.363636
21_243404	14	1e-05	1.36876	0.247191	0.393258	0.359551
21_343792	14	0.631266	1.6977	0.238636	0.386364	0.375
21_662400	14	5.10065	1.00278	0.224719	0.426966	0.348315
21_662264	14	5.10067	1.46316	0.238095	0.392857	0.369048
10_80398	15	0	0.251693	0.215909	0.556818	0.227273
10_735731	15	9.08277	0.426807	0.218391	0.574713	0.206897
10_761565	15	9.08278	0.488581	0.215909	0.579546	0.204545
10_761653	15	9.08279	0.472898	0.211111	0.577778	0.211111
35_152678	16	0	1.65032	0.133333	0.622222	0.244444
35_900996	16	18.5221	1.90065	0.146067	0.651685	0.202247
35_901133	16	18.5221	1.70822	0.155556	0.644444	0.2
23_1213666	17	0	0.0454494	0.267442	0.5	0.232558
23_1019593	17	8.5514	0.0281014	0.235294	0.517647	0.247059
23_1019801	17	9.15678	0.124433	0.235955	0.539326	0.224719
13_746206	18	0	0.00731957	0.247191	0.494382	0.258427
13_1096638	18	12.1281	0.106161	0.255556	0.466667	0.277778
13_1219121	18	16.1047	0.139072	0.280899	0.460674	0.258427
23_477236	19	0	0.139072	0.258427	0.460674	0.280899
23_477313	19	10	0.106161	0.255556	0.466667	0.277778
83_1197894	20	0	0.272697	0.197674	0.534884	0.267442
83_1293360	20	10	0.0542868	0.227273	0.511364	0.261364
ta

### Sheet: Family2 SNP ratio, mapping data
SNP	Linkage Grp	Family1 SNP ratio, mapping data	neglog10P	hh	hk	kk
162_1836444	1	0	0.0262486	0.252747	0.483517	0.263736
162_1988344	1	1.1013	0.0262486	0.252747	0.483517	0.263736
162_1988951	1	1.10131	0.0262486	0.252747	0.483517	0.263736
162_2352101	1	7.3611	0.0787457	0.252747	0.472527	0.274725
162_2359356	1	7.36111	0.0787457	0.252747	0.472527	0.274725
162_2568795	1	8.46598	0.0787457	0.230769	0.494505	0.274725
135_99688	1	11.8221	0.0787457	0.252747	0.472527	0.274725
142_34510	1	12.3728	0.0644283	0.241758	0.483517	0.274725
240_68421	1	13.4592	0.140788	0.230769	0.483517	0.285714
44_181890	1	19.7048	0.0787457	0.230769	0.494505	0.274725
109_180602	1	22.4917	0.159878	0.252747	0.461539	0.285714
109_180302	1	22.4917	0.159878	0.252747	0.461539	0.285714
22_302951	1	22.4917	0.159878	0.252747	0.461539	0.285714
109_187504	1	22.4918	0.159878	0.252747	0.461539	0.285714
9_445779	1	25.277	0.365094	0.241758	0.450549	0.307692
9_404354	1	25.277	0.758738	0.258823	0.411765	0.329412
9_404161	1	25.277	0.365094	0.241758	0.450549	0.307692
9_400276	1	25.277	0.532998	0.25	0.431818	0.318182
327_44983	1	26.3814	0.575082	0.252747	0.428571	0.318681
327_87708	1	26.3814	0.575082	0.252747	0.428571	0.318681
102_10122	1	26.3814	0.575082	0.252747	0.428571	0.318681
102_10053	1	26.3814	0.575082	0.252747	0.428571	0.318681
327_87457	1	26.3815	0.575082	0.252747	0.428571	0.318681
9_315155	1	28.6022	0.498723	0.230769	0.450549	0.318681
9_315308	1	28.6022	0.498723	0.230769	0.450549	0.318681
9_42581	1	32.5277	0.140788	0.230769	0.483517	0.285714
57_106306	1	33.0785	0.174195	0.21978	0.494505	0.285714
57_106541	1	33.0785	0.174195	0.21978	0.494505	0.285714
57_312805	1	35.8684	0.293507	0.197802	0.527473	0.274725
57_345592	1	35.8684	0.293507	0.197802	0.527473	0.274725
57_345687	1	35.8684	0.293507	0.197802	0.527473	0.274725
57_564588	1	36.9716	0.579855	0.175824	0.54945	0.274725
36_27335	2	0	0.0071587	0.252747	0.505494	0.241758
36_471854	2	1.10047	0.0644283	0.241758	0.527473	0.230769
36_471785	2	1.10048	0.0644283	0.241758	0.527473	0.230769
36_1020519	2	8.56433	0.212375	0.263736	0.450549	0.285714
36_1062440	2	9.11438	0.159878	0.252747	0.461539	0.285714
36_1477262	2	17.8314	0.555992	0.197802	0.582418	0.21978
36_1936325	2	31.1665	0.0214761	0.241758	0.516483	0.241758
36_1936067	2	31.1665	0.00243986	0.247191	0.505618	0.247191
36_1936070	2	31.1665	0.276863	0.225	0.5625	0.2125
18_467139	2	35.0947	0.0071587	0.241758	0.505494	0.252747
7_427859	2	49.6252	0.00482549	0.255556	0.5	0.244444
7_322552	2	50.767	0.0071587	0.252747	0.505494	0.241758
7_185045	2	51.8723	0.0071587	0.241758	0.505494	0.252747
7_185209	2	51.8723	0.0071587	0.241758	0.505494	0.252747
7_6035	2	52.9776	0.0071587	0.241758	0.505494	0.252747
7_6303	2	52.9776	0.0071587	0.241758	0.505494	0.252747
76_268146	2	53.5286	0.0214761	0.241758	0.494505	0.263736
76_268419	2	53.5286	0.00731957	0.247191	0.494382	0.258427
29_329502	2	54.0795	0.0644283	0.241758	0.483517	0.274725
29_329312	2	54.0795	0.133249	0.25	0.465909	0.284091
91_67381	2	54.6305	0.106161	0.255556	0.466667	0.277778
228_4563	2	54.6305	0.0787457	0.252747	0.472527	0.274725
34_260956	2	57.4129	0.331686	0.263736	0.43956	0.296703
147_80143	2	79.8637	0.422363	0.274725	0.428571	0.296703
41_139380	2	88.5227	0.236237	0.208791	0.505494	0.285714
27_733957	3	0	0.293507	0.274725	0.527473	0.197802
27_833761	3	0.548592	0.193285	0.274725	0.516483	0.208791
27_809465	3	0.548602	0.193285	0.274725	0.516483	0.208791
262_94101	3	2.77405	0.594172	0.285714	0.538462	0.175824
419_63241	3	4.43807	0.579855	0.274725	0.54945	0.175824
300_6012	3	4.43808	0.579855	0.274725	0.54945	0.175824
300_9568	3	4.43809	0.579855	0.274725	0.54945	0.175824
239_30874	3	4.4381	0.579855	0.274725	0.54945	0.175824
273_93724	3	10.1356	0.236237	0.241758	0.54945	0.208791
46_811646	3	11.2412	0.197845	0.244444	0.544444	0.211111
46_1289479	3	11.2412	0.0858489	0.255814	0.523256	0.22093
46_1295154	3	11.2412	0.0858489	0.255814	0.523256	0.22093
46_750870	3	11.2412	0.133249	0.25	0.534091	0.215909
46_2109030	3	11.2412	0.236237	0.241758	0.54945	0.208791
131_137458	3	11.2412	0.16347	0.247191	0.539326	0.213483
46_811882	3	11.2412	0.236237	0.241758	0.54945	0.208791
46_2109278	3	11.2412	0.236237	0.241758	0.54945	0.208791
46_2154155	3	11.2412	0.236237	0.241758	0.54945	0.208791
46_1295151	3	11.2413	0.236237	0.241758	0.54945	0.208791
131_137758	3	11.2413	0.197845	0.244444	0.544444	0.211111
46_2120875	3	11.2413	0.236237	0.241758	0.54945	0.208791
46_1807671	3	11.7936	0.164067	0.255556	0.533333	0.211111
175_4778521	4	0	0.198057	0.230769	0.54945	0.21978
175_4735418	4	1e-05	0.198057	0.230769	0.54945	0.21978
175_4421419	4	3.36564	0.408046	0.21978	0.571429	0.208791
175_4156830	4	3.91667	0.536903	0.208791	0.582418	0.208791
175_4051161	4	5.58198	0.694394	0.197802	0.593407	0.208791
175_3629986	4	8.95034	0.408046	0.208791	0.571429	0.21978
175_3674286	4	8.95035	0.408046	0.208791	0.571429	0.21978
175_2632664	4	14.0422	0.136015	0.241758	0.538462	0.21978
175_2486893	4	15.6905	0.0644283	0.241758	0.527473	0.230769
175_2179292	4	19.6275	0.136015	0.21978	0.538462	0.241758
175_2005628	4	21.8535	0.288734	0.197802	0.538462	0.263736
175_1841684	4	22.4045	0.293507	0.197802	0.527473	0.274725
175_1698282	4	22.9555	0.288734	0.197802	0.538462	0.263736
175_1504981	4	25.7471	0.102608	0.21978	0.527473	0.252747
175_525379	4	32.625	0.0453384	0.230769	0.505494	0.263736
175_525048	4	32.625	0.0453384	0.230769	0.505494	0.263736
66_1745159	4	40.748	0.808933	0.230769	0.593407	0.175824
66_1331248	4	42.4078	0.460543	0.252747	0.56044	0.186813
27_153823	5	0	7.58106	0	0.758242	0.241758
83_581637	5	28.9987	0.193285	0.208791	0.538462	0.252747
83_581702	5	28.9988	0.193285	0.208791	0.538462	0.252747
83_476759	5	31.7887	0.0644283	0.241758	0.483517	0.274725
83_300747	5	33.4508	0.00238623	0.252747	0.494505	0.252747
71_349263	5	39.7216	0.0262486	0.263736	0.483517	0.252747
217_18897	5	43.0773	0.0644283	0.241758	0.483517	0.274725
221_91406	5	43.0773	0.0644283	0.241758	0.483517	0.274725
141_115410	5	45.028	0.309115	0.282353	0.435294	0.282353
32_1269088	5	50.3909	0.193285	0.274725	0.516483	0.208791
32_1269347	5	50.9041	0.293507	0.274725	0.527473	0.197802
32_929105	5	57.1491	0.288734	0.263736	0.538462	0.197802
32_494127	5	69.013	0.212375	0.285714	0.450549	0.263736
32_493863	5	69.013	0.212375	0.285714	0.450549	0.263736
32_334438	5	74.0906	0.121698	0.274725	0.461539	0.263736
32_139468	5	80.3404	0.365094	0.307692	0.450549	0.241758
25_29838	5	81.4447	0.498723	0.318681	0.450549	0.230769
25_29678	5	81.4447	0.498723	0.318681	0.450549	0.230769
10_146597	6	0	0.613262	0.186813	0.582418	0.230769
10_146527	6	1e-05	0.613262	0.186813	0.582418	0.230769
10_761562	6	5.70155	0.422363	0.186813	0.538462	0.274725
10_761653	6	5.70156	0.422363	0.186813	0.538462	0.274725
10_735731	6	5.70157	0.422363	0.186813	0.538462	0.274725
10_761210	6	5.70158	0.422363	0.186813	0.538462	0.274725
11_378351	6	25.6739	0.0434294	0.233333	0.5	0.266667
38_142156	6	39.1487	0.579911	0.211765	0.588235	0.2
38_142159	6	39.1487	1.0571	0.197802	0.615385	0.186813
38_44079	6	39.7	0.651442	0.215909	0.590909	0.193182
38_21690	6	39.7	0.88052	0.208791	0.604396	0.186813
38_21773	6	39.7	0.88052	0.208791	0.604396	0.186813
56_112505	6	43.0712	0.93779	0.21978	0.604396	0.175824
161_136831	6	44.1774	0.613262	0.230769	0.582418	0.186813
161_137042	6	44.1775	0.613262	0.230769	0.582418	0.186813
111_181601	6	44.1775	0.613262	0.230769	0.582418	0.186813
115_167453	6	44.7237	0.446226	0.230769	0.571429	0.197802
354_29049	7	0	1.10745	0.15	0.525	0.325
108_48703	7	1.89134	0.408046	0.208791	0.483517	0.307692
108_48481	7	1.89135	0.740394	0.228916	0.433735	0.337349
108_143390	7	1.89136	0.408046	0.208791	0.483517	0.307692
238_13696	7	1.89137	0.408046	0.208791	0.483517	0.307692
354_29106	7	2.44233	0.479633	0.197802	0.494505	0.307692
354_29002	7	2.44234	0.479633	0.197802	0.494505	0.307692
113_152604	7	2.44235	0.479633	0.197802	0.494505	0.307692
80_183364	7	5.23046	0.598945	0.197802	0.483517	0.318681
80_93986	7	5.78183	0.868589	0.204545	0.454545	0.340909
302_76194	7	7.44471	0.828023	0.186813	0.483517	0.32967
136_1759	7	7.99558	1.38561	0.202381	0.428571	0.369048
122_83398	7	7.99559	0.995059	0.186813	0.472527	0.340659
136_62383	7	8.54611	0.828023	0.186813	0.483517	0.32967
26_1801603	7	16.6477	1.47708	0.131868	0.571429	0.296703
51_53823	8	0	0.86143	0.32967	0.406593	0.263736
51_156394	8	2.77728	1.43613	0.352273	0.375	0.272727
51_156631	8	2.77729	1.20155	0.344444	0.388889	0.266667
51_310263	8	5.5366	0.765981	0.318681	0.406593	0.274725
56_434395	8	7.73442	0.86143	0.32967	0.406593	0.263736
56_434482	8	7.73443	0.86143	0.32967	0.406593	0.263736
47_257395	8	9.39434	0.980742	0.32967	0.395604	0.274725
47_221700	8	9.39435	0.980742	0.32967	0.395604	0.274725
47_167257	8	9.39436	0.980742	0.32967	0.395604	0.274725
60_898777	8	15.0413	0.579855	0.307692	0.417582	0.274725
60_804741	8	16.1056	0.980742	0.32967	0.395604	0.274725
60_732914	8	19.0417	1.18058	0.333333	0.37931	0.287356
60_178719	8	33.7229	1.26709	0.318681	0.373626	0.307692
60_178992	8	34.2764	0.969924	0.311111	0.388889	0.3
40_174575	9	0	0.0644283	0.241758	0.527473	0.230769
40_174756	9	1e-05	0.0644283	0.241758	0.527473	0.230769
104_178155	9	4.50995	0.0644283	0.274725	0.483517	0.241758
104_158862	9	4.50996	0.0644283	0.274725	0.483517	0.241758
104_178068	9	4.50997	0.0644283	0.274725	0.483517	0.241758
43_935716	9	25.5099	0.193285	0.274725	0.450549	0.274725
125_484880	9	27.7301	0.212375	0.285714	0.450549	0.263736
344_95038	9	30.5135	0.579855	0.307692	0.417582	0.274725
304_62373	9	30.5135	0.579855	0.307692	0.417582	0.274725
204_12434	9	30.5135	0.579855	0.307692	0.417582	0.274725
203_331202	9	31.0376	0.422363	0.296703	0.428571	0.274725
124_111355	9	39.6493	0.121698	0.274725	0.461539	0.263736
124_111262	9	39.6493	0.121698	0.274725	0.461539	0.263736
57_1617038	10	0	0.0644283	0.241758	0.527473	0.230769
57_1806024	10	7.48359	0.040566	0.252747	0.516483	0.230769
57_2107321	10	16.1467	0.579855	0.307692	0.417582	0.274725
57_2208781	10	16.1467	0.579855	0.307692	0.417582	0.274725
57_2209114	10	16.1467	0.661093	0.311111	0.411111	0.277778
57_2116777	10	16.1467	0.550106	0.311111	0.422222	0.266667
57_2781253	10	18.3663	0.579855	0.307692	0.417582	0.274725
57_2728082	10	18.3664	0.579855	0.307692	0.417582	0.274725
57_2781151	10	18.3664	0.579855	0.307692	0.417582	0.274725
57_3050100	10	19.4704	0.904382	0.318681	0.395604	0.285714
57_3051424	10	19.4704	0.904382	0.318681	0.395604	0.285714
1_263693	11	0	2.2359	0.395604	0.406593	0.197802
8_243257	11	2.60901	3.36698	0.428571	0.373626	0.197802
1_611081	11	3.06613	2.96132	0.417582	0.384615	0.197802
53_272837	11	10.4841	2.01159	0.384615	0.43956	0.175824
53_272319	11	10.4841	2.01159	0.384615	0.43956	0.175824
49_316565	11	12.7049	1.66798	0.373626	0.43956	0.186813
49_316875	11	12.7049	1.66798	0.373626	0.43956	0.186813
328_178244	11	14.9277	1.24015	0.355556	0.455556	0.188889
89_3785	11	17.7162	0.93779	0.32967	0.494505	0.175824
89_4033	11	17.7162	0.93779	0.32967	0.494505	0.175824
35_1704740	12	0	0.0214761	0.263736	0.494505	0.241758
35_1852066	12	3.34629	0.0214761	0.241758	0.494505	0.263736
87_114620	12	13.9115	0.00238623	0.252747	0.494505	0.252747
353_44460	12	13.9115	0.00238623	0.252747	0.494505	0.252747
353_100096	12	13.9115	0.00238623	0.252747	0.494505	0.252747
282_106913	12	13.9115	0.00238623	0.252747	0.494505	0.252747
13_1417904	13	0	0.269644	0.252747	0.450549	0.296703
13_1130610	13	1.65746	0.635931	0.261905	0.416667	0.321429
13_1096638	13	1.65747	0.236237	0.241758	0.461539	0.296703
13_815252	13	6.15722	0.255327	0.21978	0.483517	0.296703
13_134604	13	19.226	0.622489	0.288889	0.411111	0.3
13_134389	13	19.226	0.541675	0.285714	0.417582	0.296703
26_151376	14	0	0.16347	0.213483	0.539326	0.247191
26_487162	14	2.16658	0.409045	0.186047	0.546512	0.267442
26_487392	14	2.16659	0.534329	0.179775	0.561798	0.258427
26_487616	14	2.1666	0.637124	0.175824	0.571429	0.252747
26_561810	14	3.26901	0.637124	0.175824	0.571429	0.252747
2_87900	15	0	0.0214761	0.241758	0.516483	0.241758
2_99262	15	1e-05	0.0214761	0.241758	0.516483	0.241758
2_457569	15	4.51502	0.33426	0.303371	0.483146	0.213483
2_532157	15	6.73856	0.746891	0.32967	0.472527	0.197802
16_381983	16	0	0.0071587	0.252747	0.505494	0.241758
16_517081	16	2.78604	0.0214761	0.241758	0.516483	0.241758
16_517231	16	2.78605	0.00249594	0.252874	0.494253	0.252874
23_1403843	17	0	1.37686	0.230769	0.406593	0.362637
23_1404105	17	10	1.34345	0.21978	0.417582	0.362637
12_58297	18	0	0.159241	0.233333	0.477778	0.288889
12_58304	18	10	0.140788	0.230769	0.483517	0.285714
23_220264	19	0	0.503495	0.318681	0.461539	0.21978
23_605718	19	10	0.866203	0.340659	0.43956	0.21978
33_1247603	20	0	0.479633	0.307692	0.428571	0.263736
33_1247606	20	10	0.479633	0.307692	0.428571	0.263736
13_1096776	21	0	0.236237	0.296703	0.461539	0.241758
24_1188887	22	0	0.0978356	0.263736	0.516483	0.21978
24_1188981	23	0	0.0978356	0.21978	0.516483	0.263736
32_62945	24	0	0.414993	0.244444	0.444444	0.311111
33_1247508	25	0	0.479633	0.263736	0.428571	0.307692
35_599743	26	0	0.00731957	0.258427	0.494382	0.247191
41_139581	27	0	0.236237	0.285714	0.505494	0.208791
