## Supplemental Table 3 for "The maintenance of self-incompatibility and the genetic architecture of inbreeding depression"

### Sheet: Cross ref LGs in Fam1 vs Fam2
FAM1				FAM2
SNP	LG	cM		SNP	LG	Linkage Grp in Fam 1	cM
175_1467866	1	0		162_1836444	1	2	0
175_1844334	1	7.39386		162_1988344	1	2	1.1013
175_2179553	1	11.5023		162_1988951	1	2	1.10131
175_2683148	1	16.7253		162_2352101	1	2	7.3611
175_3425585	1	20.7047		162_2359356	1	2	7.36111
175_3425516	1	21.2616		162_2568795	1	2	8.46598
175_3691417	1	21.8186		135_99688	1	2	11.8221
175_3691503	1	21.8187		142_34510	1	2	12.3728
175_3769759	1	23.4622		240_68421	1		13.4592
175_3942993	1	25.5531		44_181890	1	x	19.7048
175_3943079	1	25.9932		109_180602	1	2	22.4917
175_4101096	1	26.5498		109_180302	1	2	22.4917
175_4735211	1	29.3768		22_302951	1	x	22.4917
175_4771951	1	30.4973		109_187504	1	2	22.4918
175_5461747	1	37.4745		9_445779	1	2	25.277
175_5526790	1	39.154		9_404354	1	2	25.277
175_5526721	1	39.154		9_404161	1	2	25.277
120_216097	1	41.9607		9_400276	1	2	25.277
175_5619069	1	41.9607		327_44983	1	x	26.3814
120_157298	1	43.3527		327_87708	1	x	26.3814
120_125128	1	44.7447		102_10122	1	x	26.3814
120_125145	1	45.2565		102_10053	1	x	26.3814
61_1100629	1	50.3721		327_87457	1	x	26.3815
61_934679	1	54.3833		9_315155	1	2	28.6022
61_743380	1	57.2296		9_315308	1	2	28.6022
205_25673	1	69.3467		9_42581	1	2	32.5277
39_64607	1	76.9373		57_106306	1	2	33.0785
39_54593	1	77.4692		57_106541	1	2	33.0785
48_108760	1	85.7113		57_312805	1	2	35.8684
124_111355	1	87.9772		57_345592	1	2	35.8684
124_111262	1	88.3986		57_345687	1	2	35.8684
187_48591	1	91.5521		57_564588	1	2	36.9716
187_48825	1	91.5521		36_27335	2	3	0
304_62373	1	93.196		36_471854	2	3	1.10047
40_353442	1	94.3119		36_471785	2	3	1.10048
40_174575	1	94.3119		36_1020519	2	3	8.56433
30_275890	1	94.5347		36_1062440	2	3	9.11438
40_181173	1	94.5347		36_1477262	2	3	17.8314
30_276201	1	95.2629		36_1936325	2	3	31.1665
104_158750	1	98.0614		36_1936067	2	3	31.1665
43_921592	1	117.528		36_1936070	2	3	31.1665
43_795126	1	121.048		18_467139	2	3	35.0947
66_269307	1	167.794		7_427859	2	3	49.6252
66_595006	1	168.368		7_322552	2	3	50.767
66_332858	1	168.368		7_185045	2	3	51.8723
66_877573	1	169.837		7_185209	2	3	51.8723
66_1071365	1	171.307		7_6035	2	3	52.9776
66_1239613	1	172.777		7_6303	2	3	52.9776
66_1248359	1	173.406		76_268146	2	3	53.5286
66_1248365	1	174.563		76_268419	2	3	53.5286
66_1331248	1	176.374		29_329502	2	3	54.0795
66_1545600	1	181.729		29_329312	2	3	54.0795
66_1745159	1	183.418		91_67381	2	3	54.6305
66_1731962	1	183.418		228_4563	2	x	54.6305
66_2104934	1	188.598		34_260956	2	x	57.4129
66_2210017	1	192.012		147_80143	2	3	79.8637
175_200500	1	200.963		41_139380	2	3	88.5227
57_279929	2	0		27_733957	3	9	0
57_345687	2	1e-05		27_833761	3	9	0.548592
57_285934	2	2e-05		27_809465	3	9	0.548602
57_345592	2	0.551313		262_94101	3	9	2.77405
9_536791	2	4.93975		419_63241	3	x	4.43807
9_453232	2	5.54959		300_6012	3	x	4.43808
9_400049	2	6.15965		300_9568	3	x	4.43809
9_255757	2	6.15966		239_30874	3	x	4.4381
9_400276	2	6.76977		273_93724	3	9	10.1356
9_404161	2	6.76978		46_811646	3	9	11.2412
9_398684	2	6.76979		46_1289479	3	9	11.2412
308_76405	2	7.47738		46_1295154	3	9	11.2412
54_248719	2	11.1186		46_750870	3	9	11.2412
137_170255	2	11.4679		46_2109030	3	9	11.2412
109_180302	2	11.8236		131_137458	3	x	11.2412
99_54116	2	11.8236		46_811882	3	9	11.2412
325_4350	2	12.3806		46_2109278	3	9	11.2412
151_118006	2	12.3806		46_2154155	3	9	11.2412
99_120008	2	12.3806		46_1295151	3	9	11.2413
9_453308	2	15.726		131_137758	3	x	11.2413
202_86677	2	18.7739		46_2120875	3	9	11.2413
109_180602	2	20.3099		46_1807671	3	9	11.7936
138_207296	2	21.8457		175_4778521	4	1	0
142_34510	2	22.9642		175_4735418	4	1	1e-05
135_50222	2	23.5804		175_4421419	4	1	3.36564
135_99466	2	24.1975		175_4156830	4	1	3.91667
135_50033	2	24.1975		175_4051161	4	1	5.58198
162_1974797	2	28.6371		175_3629986	4	1	8.95034
162_1988344	2	28.6371		175_3674286	4	1	8.95035
162_1748804	2	30.8692		175_2632664	4	1	14.0422
162_1676422	2	30.8693		175_2486893	4	1	15.6905
162_1441573	2	34.3357		175_2179292	4	1	19.6275
162_956195	2	39.0241		175_2005628	4	1	21.8535
162_955976	2	39.0241		175_1841684	4	1	22.4045
72_88704	2	48.0945		175_1698282	4	1	22.9555
72_124063	2	50.996		175_1504981	4	1	25.7471
72_247484	2	52.1349		175_525379	4	1	32.625
72_1329293	2	70.0512		175_525048	4	1	32.625
72_1480771	2	73.5645		66_1745159	4	1	40.748
72_1945670	2	80.8009		66_1331248	4	1	42.4078
72_1945304	2	81.8232		27_153823	5	9	0
72_1945637	2	82.8414		83_581637	5	4	28.9987
72_1945601	2	82.8415		83_581702	5	4	28.9988
72_1945568	2	82.8415		83_476759	5	4	31.7887
72_1945439	2	83.3792		83_300747	5	4	33.4508
72_1945337	2	84.6347		71_349263	5	x	39.7216
72_2636922	2	89.8447		217_18897	5	x	43.0773
72_2951718	2	96.6267		221_91406	5	4	43.0773
55_122706	3	0		141_115410	5	x	45.028
41_139380	3	5.18816		32_1269088	5	4	50.3909
41_139581	3	5.18817		32_1269347	5	4	50.9041
92_93487	3	11.5861		32_929105	5	4	57.1491
147_71849	3	16.0017		32_494127	5	4	69.013
147_80143	3	16.5157		32_493863	5	4	69.013
147_80392	3	17.0732		32_334438	5	4	74.0906
147_71920	3	17.0732		32_139468	5	4	80.3404
119_36087	3	18.8105		25_29838	5	4	81.4447
227_47489	3	34.8809		25_29678	5	4	81.4447
76_13980	3	36.5697		10_146597	6	15	0
216_124426	3	37.3784		10_146527	6	15	1e-05
216_120553	3	37.6293		10_761562	6	15	5.70155
29_329502	3	37.6293		10_761653	6	15	5.70156
76_13835	3	37.6293		10_735731	6	15	5.70157
216_124566	3	37.6293		10_761210	6	15	5.70158
91_67381	3	38.0244		11_378351	6	10	25.6739
7_185209	3	39.5399		38_142156	6	x	39.1487
7_209199	3	39.54		38_142159	6	x	39.1487
7_601665	3	40.1348		38_44079	6	x	39.7
7_209286	3	41.5129		38_21690	6	x	39.7
18_450602	3	46.1539		38_21773	6	x	39.7
18_378495	3	47.8518		56_112505	6	10	43.0712
18_467397	3	47.8518		161_136831	6	10	44.1774
18_467139	3	47.8518		161_137042	6	10	44.1775
36_1936325	3	50.7433		111_181601	6	10	44.1775
36_1953097	3	50.7434		115_167453	6	10	44.7237
36_1953295	3	50.7434		354_29049	7	x	0
36_1693495	3	55.3862		108_48703	7	8	1.89134
36_1739633	3	55.9511		108_48481	7	8	1.89135
36_1530031	3	63.4724		108_143390	7	8	1.89136
36_1449644	3	67.0499		238_13696	7	x	1.89137
36_1449474	3	67.0499		354_29106	7	x	2.44233
36_1477262	3	67.05		354_29002	7	x	2.44234
36_1020651	3	79.7249		113_152604	7	x	2.44235
36_1048302	3	79.7249		80_183364	7	8	5.23046
36_1020519	3	80.2822		80_93986	7	8	5.78183
36_1048166	3	80.8076		302_76194	7	x	7.44471
36_527525	3	94.2309		136_1759	7	8	7.99558
36_294719	3	98.1863		122_83398	7	x	7.99559
36_27335	3	99.3092		136_62383	7	8	8.54611
19_28481	4	0		26_1801603	7	8	16.6477
19_323189	4	0.555245		51_53823	8	7	0
19_96676	4	1.11011		51_156394	8	7	2.77728
19_52614	4	1.11012		51_156631	8	7	2.77729
19_96745	4	1.11013		51_310263	8	7	5.5366
19_52753	4	2.21296		56_434395	8	10	7.73442
25_402935	4	9.77557		56_434482	8	10	7.73443
25_403043	4	9.77558		47_257395	8	7	9.39434
25_111017	4	19.2768		47_221700	8	7	9.39435
25_111120	4	19.2768		47_167257	8	7	9.39436
25_83392	4	20.8964		60_898777	8	7	15.0413
25_29678	4	22.7058		60_804741	8	7	16.1056
25_13660	4	23.417		60_732914	8	7	19.0417
32_334438	4	27.0837		60_178719	8	7	33.7229
32_871771	4	40.6614		60_178992	8	7	34.2764
32_823367	4	40.6614		40_174575	9	1	0
32_832600	4	41.2186		40_174756	9	1	1e-05
32_863847	4	41.2186		104_178155	9	1	4.50995
32_929105	4	42.9859		104_158862	9	1	4.50996
221_91406	4	55.5429		104_178068	9	1	4.50997
83_157459	4	60.511		43_935716	9	1	25.5099
83_476759	4	68.7981		125_484880	9	x	27.7301
83_476594	4	68.7981		344_95038	9	x	30.5135
83_556354	4	71.0499		304_62373	9	1	30.5135
20_633121	5	0		204_12434	9	x	30.5135
20_632959	5	1e-05		203_331202	9	x	31.0376
89_585283	5	16.4559		124_111355	9	1	39.6493
89_456737	5	19.3862		124_111262	9	1	39.6493
89_273777	5	24.0016		57_1617038	10	2	0
24_392704	5	43.7485		57_1806024	10	2	7.48359
24_203698	5	45.4264		57_2107321	10	2	16.1467
24_70483	5	50.5931		57_2208781	10	2	16.1467
31_416078	5	52.2669		57_2209114	10	2	16.1467
31_217340	5	54.4136		57_2116777	10	2	16.1467
31_217572	5	55.4251		57_2781253	10	2	18.3663
5_700075	5	57.6599		57_2728082	10	2	18.3664
8_177936	5	59.8745		57_2781151	10	2	18.3664
53_86722	5	63.2716		57_3050100	10	2	19.4704
53_272076	5	64.3464		57_3051424	10	2	19.4704
126_37107	5	66.0677		1_263693	11	x	0
24_771105	5	96.635		8_243257	11	5	2.60901
24_771219	5	96.635		1_611081	11	x	3.06613
24_848563	5	98.9143		53_272837	11	5	10.4841
24_860214	5	100.319		53_272319	11	5	10.4841
24_872910	5	100.927		49_316565	11	x	12.7049
24_1121129	5	110.789		49_316875	11	x	12.7049
2_99438	6	0		328_178244	11	x	14.9277
2_457569	6	4.38332		89_3785	11	5	17.7162
2_649452	6	14.9365		89_4033	11	5	17.7162
2_660891	6	14.9365		35_1704740	12	11	0
6_975152	6	28.9229		35_1852066	12	11	3.34629
6_975316	6	30.0271		87_114620	12	x	13.9115
6_791498	6	36.5714		353_44460	12	x	13.9115
6_791589	6	36.5714		353_100096	12	x	13.9115
195_116127	6	49.1074		282_106913	12	11	13.9115
15_493726	6	51.4175		13_1417904	13	18	0
15_648697	6	51.4175		13_1130610	13	18	1.65746
15_773808	6	51.9749		13_1096638	13	18	1.65747
15_1142535	6	52.5352		13_815252	13	18	6.15722
15_1210799	6	54.2164		13_134604	13	18	19.226
106_34209	6	64.9766		13_134389	13	18	19.226
130_148530	6	67.6271		26_151376	14	8	0
85_23683	6	72.352		26_487162	14	8	2.16658
17_551442	6	76.9169		26_487392	14	8	2.16659
97_185060	6	76.9169		26_487616	14	8	2.1666
17_345730	6	79.1933		26_561810	14	8	3.26901
28_130518	6	88.1983		2_87900	15	6	0
51_53823	7	0		2_99262	15	6	1e-05
51_156631	7	7.149		2_457569	15	6	4.51502
51_156394	7	7.14901		2_532157	15	6	6.73856
51_252315	7	7.71856		16_381983	16	x	0
51_268587	7	7.71857		16_517081	16	x	2.78604
51_265168	7	7.71858		16_517231	16	x	2.78605
51_325870	7	11.0964		23_1403843	17	17	0
77_491353	7	14.7979		23_1404105	17	17	10
47_167257	7	17.224		12_58297	18	x	0
60_761678	7	20.1895		12_58304	18	x	10
60_587159	7	23.1772		23_220264	19	17	0
60_333069	7	26.2125		23_605718	19	17	10
60_178935	7	29.6255		33_1247603	20	8	0
21_1469442	7	37.1777		33_1247606	20	8	10
21_1329020	7	42.8929		13_1096776	21	18	0
26_1532283	8	0		24_1188887	22	5	0
26_1801400	8	3.39145		24_1188981	23	5	0
26_1869286	8	4.50926		32_62945	24	4	0
26_1867719	8	4.50927		33_1247508	25	8	0
266_21777	8	9.57938		35_599743	26	11	0
136_62036	8	9.57939		41_139581	27	3	0
80_183364	8	10.1933
266_21486	8	10.1933
108_48481	8	11.8602
108_143390	8	11.8602
77_453620	8	11.8603
33_563898	8	26.6144
33_1247760	8	45.5881
33_1447192	8	49.0525
27_142497	9	0
27_153679	9	0.584781
27_607704	9	4.58095
129_153447	9	7.99323
226_109955	9	8.47404
262_94101	9	8.47405
273_93487	9	9.03618
46_1957161	9	11.6419
46_1956910	9	11.6419
46_1497122	9	13.9197
46_1370090	9	16.174
46_1289479	9	18.5872
11_378351	10	0
11_378611	10	0.283075
11_378354	10	0.566216
37_295031	10	8.05826
161_136831	10	17.2873
174_42956	10	18.5541
111_60331	10	19.1167
111_60127	10	19.1167
56_112505	10	20.8009
45_196063	10	29.0784
35_1704596	11	0
35_1704740	11	1e-05
35_1851916	11	2.27502
35_1849995	11	2.27503
35_1852066	11	2.7432
186_43342	11	5.47028
282_106913	11	5.47029
282_106791	11	5.4703
57_1412875	12	0
57_1413210	12	1e-05
57_1470264	12	4.89325
57_1617038	12	11.0519
57_2726352	12	28.0872
57_2726618	12	28.0872
57_2975177	12	29.2609
4_77483	13	0
4_872427	13	1e-05
4_77534	13	1.11593
4_472107	13	1.11594
4_73596	13	1.11595
4_80440	13	1.66835
21_181116	14	0
21_243404	14	1e-05
21_343792	14	0.631266
21_662400	14	5.10065
21_662264	14	5.10067
10_80398	15	0
10_735731	15	9.08277
10_761565	15	9.08278
10_761653	15	9.08279
35_152678	16	0
35_900996	16	18.5221
35_901133	16	18.5221
23_1213666	17	0
23_1019593	17	8.5514
23_1019801	17	9.15678
13_746206	18	0
13_1096638	18	12.1281
13_1219121	18	16.1047
23_477236	19	0
23_477313	19	10
83_1197894	20	0
83_1293360	20	10
